# Crop-specific and microbially-mediated impacts of alternative agricultural amendments on plant performance

**DOI:** 10.64898/2025.11.28.691263

**Authors:** Isabella Ippolito, Harmanpreet S. Sidhu, Emily Cacchione, Carlos Colangelo, Greg F. Slater, Rebecca T. Doyle

## Abstract

Rising fertilizer costs and dwindling freshwater supplies are driving interest in alternative agricultural amendments such as biosolids and reclaimed water. While these inputs can promote crop growth, they also contain persistent contaminants like PFAS, which may affect plants directly or indirectly via changes to plant-associated microbiomes. The extent and mechanisms of these effects remain poorly understood, particularly across crops with differing functional traits. We conducted two greenhouse experiments to evaluate the direct and microbially mediated effects of biosolid and reclaimed water amendments spiked with increasing contaminant concentrations on lettuce (*Lactuca sativa*), radish (*Raphanus sativus*), and green pea (*Pisum sativum*). Peas exhibited pronounced negative responses to biosolids, including reduced germination, survival, and biomass, which scaled with contaminant concentration and coincided with visible pathogen infection. Lettuce and radish showed minimal impact, suggesting that plant functional traits—such as symbiotic capacity and nutrient-dependent immune regulation—may mediate susceptibility to contaminant-induced stress. Soil microbiome diversity and composition were altered in a crop- and amendment-specific manner, but microbiomes shaped by prior exposure had limited effects on pea performance when transferred to new plants in the absence of ongoing stressors. These findings suggest that current soil conditions and active plant–microbiome interactions may outweigh legacy microbiome effects. Overall, our study provides a novel framework for evaluating the risks and benefits of wastewater-derived amendments, emphasizing the importance of functional trait variation in predicting plant responses to contaminants and guiding sustainable agricultural practices.
