## Supplementary File S1 for "Crop-specific and microbially-mediated impacts of alternative agricultural amendments on plant performance"

### Sheet: aov1-species.vs.amend
trait	Species	Amendment	Species x Amendment	sig_contrasts
dry_total_weight	F [2, 18] = 12.8, p < 0.001	F [2, 18] = 1.44, p > 0.1	F [4, 18] = 0.302, p > 0.1	NA
per_plant_weight	F [2, 18] = 37.2, p < 0.001	F [2, 18] = 0.32, p > 0.1	F [4, 18] = 0.599, p > 0.1	NA
shoot_moisture	F [2, 18] = 27.5, p < 0.001	F [2, 18] = 0.419, p > 0.1	F [4, 18] = 2.75, p = 0.0602.	radish_BS / control: t = 2.37, df = 18, p = 0.0544.; log2FC [95% CL] = 0.794 [-0.014 to 1.6]
shoot_root_ratio	F [2, 18] = 26, p < 0.001	F [2, 18] = 3.08, p = 0.0705.	F [4, 18] = 0.988, p > 0.1	NA
germination_perc	F [2, 18] = 2.1, p > 0.1	F [2, 18] = 4.61, p = 0.0241*	F [4, 18] = 0.887, p > 0.1	pea_BS / control: t = -2.12, df = 18, p = 0.0885.; log2FC [95% CL] = -1.27 [-2.71 to 0.174] | all_BS / control: t = -2.14, df = 18, p = 0.0854.; log2FC [95% CL] = -0.739 [-1.57 to 0.0942]
survival_perc.corr	F [2, 18] = 10.6, p < 0.001	F [2, 18] = 4.51, p = 0.0259*	F [4, 18] = 2.61, p = 0.0703.	pea_BS / control: t = -2.87, df = 18, p = 0.0197*; log2FC [95% CL] = -1.24 [-2.28 to -0.195]
dry_pod_weight.corr	N/A (Pea only)	F [2, 6] = 0.582, p > 0.1	N/A (Pea only)	NA
per_pod_weight	N/A (Pea only)	F [2, 6] = 0.111, p > 0.1	N/A (Pea only)	NA
NDVI_mean	N/A (Pea only)	F [2, 5] = 0.142, p > 0.1	N/A (Pea only)	NA
pods	N/A (Pea only)	X2 = 5.7, df = 2, p = 0.0578.	N/A (Pea only)	pea_RW / control: z = 1.95, p = 0.0962.; log2FC [95% CL] = 0.666 [-0.0945 to 1.43]
flowers	N/A (Pea only)	X2 = 3.76, df = 2, p > 0.1	N/A (Pea only)	NA

### Sheet: aov2-species.vs.contam
trait	Amendment	Species	Spiking level (SL)	Species x SL	sig_contrasts
dry_total_weight	RW	F [2, 18] = 41.9, p < 0.001	F [2, 18] = 0.505, p > 0.1	F [4, 18] = 2.37, p = 0.0908.	lettuce_quadratic: t = -1.91, df = 18, p = 0.0726.; Est. [95% CL] = -0.666 [-1.4 to 0.0676] | radish_quadratic: t = 2.42, df = 18, p = 0.0263*; Est. [95% CL] = 0.845 [0.112 to 1.58]
dry_total_weight	BS	F [2, 17] = 32.2, p < 0.001	F [2, 17] = 0.256, p > 0.1	F [4, 17] = 1.78, p > 0.1	pea_linear: t = -2.38, df = 17, p = 0.0294*; Est. [95% CL] = -1.19 [-2.24 to -0.134]
per_plant_weight	RW	F [2, 18] = 69.8, p < 0.001	F [2, 18] = 1.49, p > 0.1	F [4, 18] = 4.2, p = 0.0142*	lettuce_quadratic: t = -2.96, df = 18, p = 0.00833**; Est. [95% CL] = -1.05 [-1.79 to -0.305] | radish_quadratic: t = 2.39, df = 18, p = 0.0279*; Est. [95% CL] = 0.845 [0.103 to 1.59] | pea_quadratic: t = -2.09, df = 18, p = 0.051.; Est. [95% CL] = -0.739 [-1.48 to 0.00366]
per_plant_weight	BS	F [2, 17] = 22, p < 0.001	F [2, 17] = 4.69, p = 0.0239*	F [4, 17] = 2.77, p = 0.0608.	lettuce_linear: t = 3.18, df = 17, p = 0.00549**; Est. [95% CL] = 0.928 [0.312 to 1.54] | pea_quadratic: t = -3.18, df = 17, p = 0.00547**; Est. [95% CL] = -1.67 [-2.78 to -0.564]
shoot_moisture	RW	F [2, 18] = 34.2, p < 0.001	F [2, 18] = 0.0038, p > 0.1	F [4, 18] = 4.22, p = 0.0139*	radish_quadratic: t = -2.96, df = 18, p = 0.00831**; Est. [95% CL] = -0.819 [-1.4 to -0.238] | pea_quadratic: t = 2.64, df = 18, p = 0.0168*; Est. [95% CL] = 0.728 [0.148 to 1.31]
shoot_moisture	BS	F [2, 17] = 67.4, p < 0.001	F [2, 17] = 1.94, p > 0.1	F [4, 17] = 0.406, p > 0.1	NA
shoot_root_ratio	RW	F [2, 18] = 32.3, p < 0.001	F [2, 18] = 0.642, p > 0.1	F [4, 18] = 0.943, p > 0.1	NA
shoot_root_ratio	BS	F [2, 17] = 18.8, p < 0.001	F [2, 17] = 0.793, p > 0.1	F [4, 17] = 0.755, p > 0.1	NA
germination_perc	RW	F [2, 18] = 2.58, p > 0.1	F [2, 18] = 5.23, p = 0.0162*	F [4, 18] = 0.316, p > 0.1	pea_quadratic: t = 2.78, df = 18, p = 0.0124*; Est. [95% CL] = 0.707 [0.172 to 1.24] | all_quadratic: t = 3.22, df = 18, p = 0.00471**; Est. [95% CL] = 0.474 [0.165 to 0.783]
germination_perc	BS	F [2, 18] = 38.1, p < 0.001	F [2, 18] = 1.98, p > 0.1	F [4, 18] = 4.3, p = 0.0129*	pea_linear: t = -4.25, df = 18, p < 0.001; Est. [95% CL] = -2 [-2.99 to -1.01] | all_linear: t = -1.99, df = 18, p = 0.0625.; Est. [95% CL] = -0.539 [-1.11 to 0.0312]
survival_perc.corr	RW	F [2, 18] = 8.2, p = 0.00294**	F [2, 18] = 3.89, p = 0.0393*	F [4, 18] = 0.228, p > 0.1	pea_quadratic: t = 2.37, df = 18, p = 0.0294*; Est. [95% CL] = 0.756 [0.0848 to 1.43] | all_quadratic: t = 2.79, df = 18, p = 0.0121*; Est. [95% CL] = 0.514 [0.127 to 0.902]
survival_perc.corr	BS	F [2, 18] = 60.9, p < 0.001	F [2, 18] = 3.36, p = 0.0576.	F [4, 18] = 3.08, p = 0.0425*	pea_linear: t = -4.23, df = 18, p < 0.001; Est. [95% CL] = -1.81 [-2.7 to -0.908] | all_linear: t = -2.56, df = 18, p = 0.0197*; Est. [95% CL] = -0.632 [-1.15 to -0.113]
dry_pod_weight.corr	RW	N/A (Pea only)	F [2, 6] = 1.26, p > 0.1	N/A (Pea only)	NA
dry_pod_weight.corr	BS	N/A (Pea only)	F [2, 4] = 0.0228, p > 0.1	N/A (Pea only)	NA
per_pod_weight	RW	N/A (Pea only)	F [2, 6] = 0.7, p > 0.1	N/A (Pea only)	NA
per_pod_weight	BS	N/A (Pea only)	F [2, 4] = 2.16, p > 0.1	N/A (Pea only)	NA
pods	RW	N/A (Pea only)	X2 = 6.31, df = 2, p = 0.0426*	N/A (Pea only)	pea_quadratic: z = 2.06, p = 0.0391*; Est. [95% CL] = 0.946 [0.0474 to 1.85]
pods	BS	N/A (Pea only)	X2 = 14.9, df = 2, p < 0.001	N/A (Pea only)	pea_linear: z = -3.01, p = 0.00262**; Est. [95% CL] = -1.83 [-3.02 to -0.637]
flowers	RW	N/A (Pea only)	X2 = 0.0496, df = 2, p > 0.1	N/A (Pea only)	NA
flowers	BS	N/A (Pea only)	X2 = 1.3, df = 2, p > 0.1	N/A (Pea only)	NA
