## Supplementary File S2 for "Crop-specific and microbially-mediated impacts of alternative agricultural amendments on plant performance"

amendment	contrast_id	Shannon	InvSimpson
NA	RW / control: L_SL-0_TP1	t = -3.32, df = 40, p = 0.0041**; Est. [95% CL] = -0.39 [-0.662 to -0.118]	t = -3, df = 40, p = 0.00952**; Est. [95% CL] = -3.13 [-5.54 to -0.713]
NA	RW / control: P_SL-0_TP1	t = 2.67, df = 40, p = 0.022*; Est. [95% CL] = 0.314 [0.0413 to 0.586]	NA
NA	L / P: NA_control_TP1	t = 4.44, df = 40, p < 0.001; Est. [95% CL] = 0.522 [0.235 to 0.81]	t = 2.74, df = 40, p = 0.0255*; Est. [95% CL] = 2.85 [0.302 to 5.4]
NA	R / P: NA_control_TP1	t = 3.54, df = 40, p = 0.00317**; Est. [95% CL] = 0.416 [0.129 to 0.704]	NA
NA	L / R: NA_RW_TP1	t = -2.2, df = 40, p = 0.0847.; Est. [95% CL] = -0.259 [-0.546 to 0.0287]	NA
NA	TP2 / TP1: L_RW_NA	t = 3.06, df = 20, p = 0.00681**; Est. [95% CL] = 0.335 [0.105 to 0.565]	t = 3.45, df = 20, p = 0.00284**; Est. [95% CL] = 3.34 [1.31 to 5.38]
NA	TP2 / TP1: P_control_NA	t = 4.24, df = 20, p < 0.001; Est. [95% CL] = 0.465 [0.235 to 0.696]	t = 3.3, df = 20, p = 0.00399**; Est. [95% CL] = 3.2 [1.16 to 5.23]
NA	TP2 / TP1: P_BS_NA	t = 2.01, df = 20, p = 0.0594.; Est. [95% CL] = 0.221 [-0.00973 to 0.451]	t = 2.13, df = 20, p = 0.0471*; Est. [95% CL] = 2.07 [0.03 to 4.1]
NA	TP2 / TP1: P_RW_NA	NA	t = 2.41, df = 20, p = 0.0268*; Est. [95% CL] = 2.34 [0.301 to 4.37]
BS	L / P: NA_SL-0_TP1	t = 2.99, df = 40, p = 0.0136*; Est. [95% CL] = 0.228 [0.0415 to 0.414]	t = 2.31, df = 40, p = 0.0675.; Est. [95% CL] = 1.51 [-0.0897 to 3.11]
BS	L / P: NA_SL-1_TP1	t = 2.63, df = 40, p = 0.0328*; Est. [95% CL] = 0.2 [0.014 to 0.387]	t = 2.56, df = 40, p = 0.0387*; Est. [95% CL] = 1.67 [0.0738 to 3.27]
BS	R / P: NA_SL-1_TP1	t = 2.32, df = 40, p = 0.0658.; Est. [95% CL] = 0.177 [-0.0095 to 0.363]	t = 2.17, df = 40, p = 0.0895.; Est. [95% CL] = 1.42 [-0.177 to 3.02]
BS	TP2 / TP1: P_SL-0_NA	t = 3, df = 20, p = 0.00762**; Est. [95% CL] = 0.221 [0.0663 to 0.375]	t = 3.21, df = 20, p = 0.00489**; Est. [95% CL] = 2.07 [0.712 to 3.42]
BS	TP2 / TP1: P_SL-1_NA	t = 2.31, df = 20, p = 0.0328*; Est. [95% CL] = 0.17 [0.0155 to 0.324]	t = 3.65, df = 20, p = 0.00184**; Est. [95% CL] = 2.35 [0.997 to 3.7]
RW	linear: L_NA_TP1	t = 2.09, df = 40, p = 0.044*; Est. [95% CL] = 0.201 [0.00575 to 0.397]	t = 2.36, df = 40, p = 0.0237*; Est. [95% CL] = 2.16 [0.307 to 4.02]
RW	quadratic: L_NA_TP1	t = -1.9, df = 40, p = 0.0658.; Est. [95% CL] = -0.317 [-0.656 to 0.0218]	NA
RW	quadratic: P_NA_TP1	t = 2, df = 40, p = 0.0527.; Est. [95% CL] = 0.335 [-0.00417 to 0.673]	NA
RW	L / R: NA_SL-0_TP1	t = -2.68, df = 40, p = 0.0288*; Est. [95% CL] = -0.259 [-0.495 to -0.0231]	NA
RW	L / P: NA_SL-1_TP1	t = 2.56, df = 40, p = 0.0388*; Est. [95% CL] = 0.246 [0.0108 to 0.482]	t = 2.19, df = 40, p = 0.0871.; Est. [95% CL] = 2 [-0.236 to 4.24]
RW	TP2 / TP1: L_SL-0_NA	t = 3.47, df = 20, p = 0.00271**; Est. [95% CL] = 0.335 [0.132 to 0.538]	t = 3.67, df = 20, p = 0.00174**; Est. [95% CL] = 3.34 [1.43 to 5.26]
RW	TP2 / TP1: P_SL-1_NA	t = 2.19, df = 20, p = 0.0422*; Est. [95% CL] = 0.211 [0.00823 to 0.413]	t = 3.11, df = 20, p = 0.00604**; Est. [95% CL] = 2.83 [0.92 to 4.75]
RW	TP2 / TP1: L_SL-1_NA	NA	t = 1.88, df = 20, p = 0.0766.; Est. [95% CL] = 1.71 [-0.202 to 3.62]
RW	TP2 / TP1: R_SL-1_NA	NA	t = 1.93, df = 20, p = 0.0697.; Est. [95% CL] = 1.76 [-0.157 to 3.67]
RW	TP2 / TP1: P_SL-0_NA	NA	t = 2.57, df = 20, p = 0.0194*; Est. [95% CL] = 2.34 [0.424 to 4.25]
RW	TP2 / TP1: P_SL-2_NA	NA	t = 2.48, df = 20, p = 0.0234*; Est. [95% CL] = 2.25 [0.342 to 4.17]
