## Supplementary File S3 for "Crop-specific and microbially-mediated impacts of alternative agricultural amendments on plant performance"

Term	Time	Species	Prop_exp	Fstat	Rstat
timepoint	all_timepoints	P	24.5	F [1, 27] =17.8, p < 0.001	R_sqr = NANA
direct.survival_perc.corr	all_timepoints	P	8.56	F [1, 27] =6.23, p < 0.001	R_sqr = 0.363, p < 0.001
treat.rn	all_timepoints	P	16.9	F [6, 27] =2.05, p < 0.001	R_sqr = NANA
timepoint:treat.rn	all_timepoints	P	12.9	F [6, 27] =1.56, p = 0.012*	R_sqr = NANA
Residual	all_timepoints	P	37.1	F [27, 27] =NANA	R_sqr = NANA
treat.rn	TP2	P	48.7	F [6, 13] =2.34, p < 0.001	R_sqr = NANA
direct.survival_perc.corr	TP2	P	6.17	F [1, 13] =1.78, p = 0.046*	R_sqr = 0.734, p < 0.001
Residual	TP2	P	45.1	F [13, 13] =NANA	R_sqr = NANA
direct.survival_perc.corr	TP1	P	19.5	F [1, 13] =5.53, p < 0.001	R_sqr = 0.786, p < 0.001
treat.rn	TP1	P	34.6	F [6, 13] =1.64, p = 0.015*	R_sqr = NANA
Residual	TP1	P	45.9	F [13, 13] =NANA	R_sqr = NANA
timepoint	all_timepoints	R	20.7	F [1, 28] =13.7, p < 0.001	R_sqr = NANA
treat.rn	all_timepoints	R	24.9	F [6, 28] =2.74, p < 0.001	R_sqr = NANA
timepoint:treat.rn	all_timepoints	R	12.1	F [6, 28] =1.33, p = 0.057.	R_sqr = NANA
Residual	all_timepoints	R	42.4	F [28, 28] =NANA	R_sqr = NANA
direct.shoot_root_ratio	TP2	R	12.1	F [1, 13] =3.45, p < 0.001	R_sqr = 0.658, p < 0.001
treat.rn	TP2	R	42.4	F [6, 13] =2.02, p < 0.001	R_sqr = NANA
Residual	TP2	R	45.6	F [13, 13] =NANA	R_sqr = NANA
treat.rn	TP1	R	48.4	F [6, 13] =2.31, p < 0.001	R_sqr = NANA
direct.dry_total_weight	TP1	R	6.22	F [1, 13] =1.78, p = 0.047*	R_sqr = 0.0991, p > 0.1
Residual	TP1	R	45.4	F [13, 13] =NANA	R_sqr = NANA
timepoint	all_timepoints	L	22.5	F [1, 28] =17.1, p < 0.001	R_sqr = NANA
treat.rn	all_timepoints	L	25.3	F [6, 28] =3.22, p < 0.001	R_sqr = NANA
timepoint:treat.rn	all_timepoints	L	15.6	F [6, 28] =1.98, p < 0.001	R_sqr = NANA
Residual	all_timepoints	L	36.7	F [28, 28] =NANA	R_sqr = NANA
treat.rn	TP2	L	45.9	F [6, 14] =1.98, p < 0.001	R_sqr = NANA
Residual	TP2	L	54.1	F [14, 14] =NANA	R_sqr = NANA
treat.rn	TP1	L	57.6	F [6, 14] =3.18, p < 0.001	R_sqr = NANA
Residual	TP1	L	42.4	F [14, 14] =NANA	R_sqr = NANA
timepoint	all_timepoints	all_species	17.9	F [1, 83] =40.4, p < 0.001	R_sqr = NANA
treat.rn	all_timepoints	all_species	13.9	F [6, 83] =5.22, p < 0.001	R_sqr = NANA
species	all_timepoints	all_species	5.96	F [2, 83] =6.72, p < 0.001	R_sqr = NANA
direct.survival_perc.corr	all_timepoints	all_species	0.964	F [1, 83] =2.17, p = 0.007**	R_sqr = 0.106, p = 0.003**
timepoint:species	all_timepoints	all_species	3.42	F [2, 83] =3.85, p < 0.001	R_sqr = NANA
timepoint:treat.rn	all_timepoints	all_species	6.43	F [6, 83] =2.42, p < 0.001	R_sqr = NANA
treat.rn:species	all_timepoints	all_species	8.37	F [12, 83] =1.57, p < 0.001	R_sqr = NANA
timepoint:treat.rn:species	all_timepoints	all_species	6.27	F [12, 83] =1.18, p = 0.082.	R_sqr = NANA
Residual	all_timepoints	all_species	36.8	F [83, 83] =NANA	R_sqr = NANA
species	TP2	all_species	12.9	F [2, 41] =5.87, p < 0.001	R_sqr = NANA
treat.rn	TP2	all_species	20.9	F [6, 41] =3.18, p < 0.001	R_sqr = NANA
direct.shoot_root_ratio	TP2	all_species	2.19	F [1, 41] =2, p = 0.015*	R_sqr = 0.105, p = 0.029*
species:treat.rn	TP2	all_species	19.1	F [12, 41] =1.45, p < 0.001	R_sqr = NANA
Residual	TP2	all_species	45	F [41, 41] =NANA	R_sqr = NANA
treat.rn	TP1	all_species	28	F [6, 41] =4.46, p < 0.001	R_sqr = NANA
species	TP1	all_species	10.2	F [2, 41] =4.85, p < 0.001	R_sqr = NANA
direct.survival_perc.corr	TP1	all_species	1.91	F [1, 41] =1.82, p = 0.037*	R_sqr = 0.126, p = 0.02*
treat.rn:species	TP1	all_species	16.9	F [12, 41] =1.34, p = 0.017*	R_sqr = NANA
Residual	TP1	all_species	43	F [41, 41] =NANA	R_sqr = NANA
